# *Salmonella* succinate utilisation is inhibited by multiple regulatory systems

**DOI:** 10.1101/2022.12.21.521472

**Authors:** Nicolas Wenner, Xiaojun Zhu, Will P. M. Rowe, Kristian Händler, Jay C. D. Hinton

## Abstract

Succinate is a potent immune signalling molecule that is present in the mammalian gut and within macrophages. Both of these niches are colonised by the pathogenic bacterium *Salmonella enterica* serovar Typhimurium during infection. Succinate is a C_4_-dicarboyxlate that can serve as a source of carbon for bacteria. When succinate is provided as the sole carbon source for *in vitro* cultivation, *Salmonella* and other enteric bacteria exhibit a slow growth rate and a long lag phase. This growth inhibition phenomenon was known to involve the sigma factor RpoS, but the genetic basis of the repression of bacterial succinate utilisation was poorly understood. Here, we used an experimental evolution approach to isolate fast-growing mutants during growth of *S*. Typhimurium on succinate containing minimal medium.

Our approach reveals novel RpoS-independent systems that inhibit succinate utilisation. The CspC RNA binding protein restricts succinate utilisation, an inhibition that is antagonised by high levels of the small regulatory RNA (sRNA) OxyS. We discovered that the Fe-S cluster regulatory protein IscR inhibits succinate utilisation by repressing the C_4_-dicarboyxlate transporter DctA.

The RNA chaperone Hfq, the exoribonuclease PNPase and their cognate sRNAs function together to repress succinate utilisation *via* RpoS induction. Furthermore, the ribose operon repressor RbsR is required for the complete RpoS-driven repression of succinate utilisation, suggesting a novel mechanism of RpoS regulation.

Our discoveries shed light on redundant regulatory systems that tightly regulate the utilisation of succinate. We propose that the control of central carbon metabolism by multiple regulatory systems in *Salmonella* governs the infection niche-specific utilisation of succinate.
