## Supplementary Resource Table S1 for "*Salmonella* succinate utilisation is inhibited by multiple regulatory systems"

### Sheet: Key resources
	Resources	Source	Identifier
	Antibodies
	Anti-E. coli RNA Sigma S	Biolegend	Cat#663703
	Anti-DnaK mAb 8E2/2	Enzo Life Sciences	Cat#ADI-SPA-880
	Goat anti-mouse IgG (H + L)-HRP	Bio-Rad	Cat#172–1011
	Anti-Digoxigenin-AP, Fab fragments (Roche)	Sigma/Merck	Cat#000000011093274910
	Media
	Bacto Agar (BD)	Appleton Woods	Cat#MN663
	Tryptone (BD)	Appleton Woods	Cat#MN649
	Yeast Extract (BD)	Appleton Woods	Cat#DM832
	M9 Salts 5X	Merck/Sigma	Cat#M6030
	Chemicals
	L-(+)-arabinose	Melford	Cat#A51000-100.0
	Betaine	Merck/Sigma	Cat#B2629
	Congo Red	Merck/Sigma	Cat#C6767
	Hydrogen peroxide 30%	Merck/Sigma	Cat#H1009
	Iron(III) chloride hexahydrate (FeCl3)	Merck/Sigma	Cat#236489
	m-toluic acid	Merck/Sigma	Cat#T36609
	Phenol solution (Acid phenol)	Merck/Sigma	Cat#P4682
	Tri-sodium Citrate dihydrate	VWR Chemicals	Cat#27833.294
	L-(-)-malic acid	Merck/Sigma	Cat#M1000
	Sodium fumarate dibasic	Merck/Sigma	Cat#F1506
	Sodium succinate dibasic hexahydrate	Merck/Sigma	Cat#S2378
	Antibiotics
	Ampicillin Sodium	Melford	Cat#A40040-25.0
	Anhydrotetracycline hydrochloride VETRANAL®	Meck/Sigma	Cat#37919
	Chloramphenicol	Merck/Sigma	Cat#C0378
	Gentamicin sulfate	Melford	Cat#G38000-25.0
	Kanamycin monosulfate	Melford	Cat#K22000-25.0
	Tetracycline hydrochloride	Merck/Sigma	Cat#T7660
	Enzymes and buffer
	DpnI	New England Biolabs	Cat#R0176S
	EcoRI	ThermoFisher Scientific	Cat#ER0271
	BamHI	ThermoFisher Scientific	Cat#ER0051
	XhoI	ThermoFisher Scientific	Cat#ER061
	NsiI (Mph1103I )	ThermoFisher Scientific	Cat#ER0732
	XbaI	New England Biolabs	Cat#R0145S
	CutSmart buffer	New England Biolabs	Cat#B7204S
	Tango Buffer 10X	ThermoFisher Scientific	Cat#BY5
	T4 DNA ligase	New England Biolabs	Cat#M0202S
	T4 DNA ligase Reaction Buffer	New England Biolabs	Cat#B0202S
	Phusion High Fidelity DNA polymerase	New England Biolabs	Cat#M0530S
	MyTaq Red PCR mix 2X	Bioline	Cat#BIO-25043
	Taq DNA polymerase	Bioline	Cat#BIO-21105
	dNTP mix	Bioline	Cat#BIO-39025
	Other reagents/materials
	Electroporation cuvettes	Geneflow	Cat#E6-0060
	Nylon membrane, positively charged (Roche)	Merck/Sigma	Cat#11417240001
	Blocking Reagent (Roche)	Merck/Sigma	Cat#11096176001
	Midori Green DNA/RNA staining	Nippon Genetics	Cat#MG06
	CDP-StarTM Substrate	ThermoFisher Scientific	Cat#T2146
	TrizolTM (Invitrogen)	ThermoFisher Scientific	Cat#15596026
	PierceTM ECL Western blotting substrate	ThermoFisher Scientific	Cat#32109
	DIG Easy HybTM Granules (Roche)	Merck/Sigma	Cat#11796895001
	Commercial Kits
	ISOLATE II Plasmid Mini Kit	Bioline	Cat#BIO-52057
	ISOLATE II PCR and Gel Kit	Bioline	Cat#BIO-52060
	Quick-DNA™ Universal Kit	Zymo	Cat#D4069
	DIG Northern Start Kit (Roche)	Merck/Sigma	Cat#12039672910

### Sheet: Primers
	Identifier	Name	Sequence 5'->3' a	Purpose
	DH58	nb5Sfw	GCGGCACTAGCGCGGTGGTC	Synthesis of the anti-5S rRNA DIG-ssRNA probe
	DH59	nb5Sfw	GAATTAATACGACTCACTATAGCATGGGGAGACCCCACACT (T7 promoter)	Synthesis of the anti-5S rRNA DIG-ssRNA probe
	NW_118	JVO-3627	GCCTACGTCAAAAGCTTGCTGTAGCAAGGTAGCCCAATACGTGTAGGCTGGAGCTGCTTC	Construction of the ΔrcsB mutant
	NW_119	JVO-3628	ATAAGCGTAGCGCCATCAGGCTGGGTAACATAAAAGCGATGGTCCATATGAATATCCTCCTTAG	Construction of the ΔrcsB mutant
	NW_120	rcsB_up	GCCATGCTTAATCTGGTACC	PCR/sequencing verification of the ∆rcsB mutant
	NW_121	rcsB_down	AGCGGGTACGTAAAACGCG	PCR/sequencing verification of the ∆rcsB mutant
	NW_218	pXG10-hfq_FW	GTGATAGAGATACTGAGCACATGCATGTATCGTGCGCAATTTTTCAG	Construction of the phfq plasmid (pNAW45)
	NW_219	pXG10-hfq_Rv	GCCTTTCGTTTTATTTGATGCCTCTAGATGGATAAACAGCGCGTGAAC	Construction of the phfq plasmid (pNAW45)
	NW_222	dctA_up	GTATCGACCGCTTTATGTCC	PCR/sequencing verification of the dctA::sfgfp fusion
	NW_223	dctA_down	AGGGATGCCTGAATATGACG	PCR/sequencing verification of the dctA::sfgfp fusion
	NW_224	dctA-gfp_FW	ACGTCCCGGGTTACCGGATGATCACAGT	PCR/sequencing verification of the dctAmut1-2 mutations
	NW_227	pXG10_dctA_rv	GCAGCGGAGCCAGCGGATCCGCTAGCATAAAGACTTTTGAACAGAGAGG	PCR/sequencing verification of the tetR-PtetA-dctA module
	NW_231	1390_compl_5	AAACAGCAGGTGCATCAGGCGACTGGTGGCATAGTCAACATAGACATATGAATATCCTCCTTAG	Construction of the ΔSTM474_1565::(aph-oxyS) strains
	NW_232	SL1483_up	GCTCGGCATTACGCCACGCC	PCR/sequencing verification of insertions in STM474_1565
	NW_233	SL1483_down	GAGCAGAACGCCATTCAGCC	PCR/sequencing verification of insertions in STM474_1565
	NW_244	Delta_RyhB-1_FW	CGCATTTTTTTTGCAAAAAGAAGTAGACAACTGCGAATGAGAGTGTAGGCTGGAGCTGCTTC	Construction of the ΔryhB-1 mutant
	NW_245	Delta_RyhB-1_Rv	TTCCCGGGGACAAAATGACAAGTAAGCCAGGCTGAAACAAAACCCATATGAATATCCTCCTTAG	Construction of the ΔryhB-1 mutant
	NW_246	RyhB-1_up	GGTTCAGCGTGGCGTATCAC	PCR/sequencing verification of the ∆ryhB-1 mutant
	NW_247	RyhB-1_down	CAGATGCCTCAAGATCGGCC	PCR/sequencing verification of the ∆ryhB-1 mutant
	NW_248	delta_rprA_FW	TAAACTATTGAGACGAATCTGATCGACGCAAAAAGTGCTCATGCCGTGTAGGCTGGAGCTGCTTC	Construction of the ∆rprA mutant
	NW_249	delta_rprA_Rv	AGGAAAACGGGAGCTGGCTTATGTAACAATGCGGCGAAAAAAGTTCATATGAATATCCTCCTTAG	Construction of the ∆rprA mutant
	NW_250	rprA_up	CGCCCGATGCTTTAGCGACG	PCR/sequencing verification of the ∆rprA mutant
	NW_251	rprA_down	CGCCCGATGCTTTAGCGACG	PCR/sequencing verification of the ∆rprA mutant
	NW_252	rpoS_up	GCCGGTAACGCACTGCGTGG	PCR/sequencing verification of the rpoS status
	NW_253	rpoS_down	CCCGCCGCTGCTGGCAGAAG	PCR/sequencing verification of the rpoS status
	NW_254	t7_anti-DctA_FW	TAATACGACTCACTATAGGGGAAGGCCATCGCGCCGAATG	PCR/sequencing verification of the tetR-PtetA-dctA strain
	NW_256	Delta_RyhB-2_FW	TAAAAGCGCATAAATATCAGGGTTGCAATCATTAATGATAACGATGTGTAGGCTGGAGCTGCTTC	Construction of the ΔryhB-2 mutant
	NW_257	Delta_RyhB-2_RV	CTGAAAAAAGACCATGAATTCGACATGGGATAGATAGCGGTTAGCATATGAATATCCTCCTTAG	Construction of the ΔryhB-2 mutant
	NW_258	RyhB-2_up	CGTTAGCGGTTTATTTGCCG	PCR/sequencing verification of the ΔryhB-1 mutant
	NW_259	RyhB-2_down	TGTTTATGGTGACCGTGGGG	PCR/sequencing verification of the ΔryhB-1 mutant
	NW_261	tetR-Rv	GCCTACACTTAAGACCCACTTTCACATT	PCR/sequencing verification of the tetR-PtetA-dctA strain
	NW_263	tetR_dctA_FW	GCTCAAACTTTTTAACATTTTTGTTTCAATTATGATCCTGGCGCATATGAATATCCTCCTTAG	Construction of the tetR-PtetA-dctA strain
	NW_264	tetR_dctA_RV	TGTCAGGACCTGAAAATAAAGACTTTTGAACAGAGAGGTTTTCATTTCACTTTTCTCTATCACTG	Construction of the tetR-PtetA-dctA strain
	NW_265	dctA_4510_E	ACGTGAATTCGGTTACCGGATGATCACAGT	PCR/sequencing verification of the tetR-PtetA-dctA strain
	NW_276	arcZ-del-FW	CTTCACACATTTAAATGATTCATGTAACAAATCATTTAGGATTTGTGTAGGCTGGAGCTGCTTC	Construction of the ΔarcZ mutant
	NW_277	arcZ-del-RV	GGTTTGACCGGGGTGCGCGAATACTGCGCCAACACCAGGGAAATCATATGAATATCCTCCTTAG	Construction of the ΔarcZ mutant
	NW_278	arcZ-up	GAACGGCCTCATGAATTTCG	PCR/sequencing verification of the ∆acrZ
	NW_279	arcZ-down	TCGCGGAATGGATTGAAGAG	PCR/sequencing verification of the ∆acrZ
	NW_280	dsrA-del-FW	TCATTCATGTAAAAAATATTTACTTGTCATGCAAAAAAATTGCAGTGTAGGCTGGAGCTGCTTC	Construction of the ∆dsrA mutant
	NW_281	dsrA-del-RV	TTTTAGTGTAACAGAAGTAAACCGTTAAAAATGGCCGAAAAAAATCATATGAATATCCTCCTTAG	Construction of the ∆dsrA mutant
	NW_282	dsrA-up	AAAGTCCTAAAGCACACCCG	PCR/sequencing verification of the ∆dsrA
	NW_283	dsrA-down	TGAAATCAGCGAAAGCGAGG	PCR/sequencing verification of the ∆dsrA
	NW_289	SNP_DctA_F	ACGTGAATTCCGCCGTATCGACGATCCAC (EcoRI)	Identification and transfer of the dctAmut1-2 mutations (plasmid pNAW61& 99)
	NW_290	SNP_DctA_R	ACGTGGATCCGCAAAACCAAACAACACCG (BamHI)	Identification and transfer of the dctAmut1-2 mutations (plasmid pNAW61& 99)
	NW_318	tnpRL17-1	AACAAGCCAGGGATGTAACG	Tn5 insertion site mapping by arbitrary PCR
	NW_319	tn5ext	GCTTTTAAGGTTTAACGGTTG	Tn5 insertion site mapping by arbitrary PCR
	NW_320	ARB1	GGCCACGCGTCGACTAGTACNNNNNNNNNNGATAT	Tn5 insertion site mapping by arbitrary PCR
	NW_321	ARB2	GGCCACGCGTCGACTAGTAC	Tn5 insertion site mapping by arbitrary PCR
	NW_339	rpoS_UP2	TGGCGGAAATGCGATCACCC	PCR/sequencing verification of the rpoS status
	NW_340	yaiB_del_F	TTCTTCATAGTGATAACGTCACCCTGGAACTAATAAGGAAATATGGTGTAGGCTGGAGCTGCTTC	Construction of the ΔiraP mutant
	NW_341	yaiB_del_R	CATAAAAGTAACGTTATAACAACTGTGTTGTTTTAAATACGATTACATATGAATATCCTCCTTAG	Construction of the ΔiraP mutant
	NW_342	yaiB_up	ATCGTCTCGTTTTCGGTCTG	PCR/sequencing verification of the ΔiraP
	NW_343	yaiB_down	AGGATGCAGAAGAACAGCGC	PCR/sequencing verification of the ΔiraP
	NW_348	pXG10BBrv_2	ACGTATGCATGTGCTCAGTATCTCTATCAC (NsI)	Construction of empty plasmid pNAW125
	NW_349	IscR_del_F	TAAAAAACCCCGGGCAGGGGCGAGTTTGAGGTTAAGTAAGACATGGTGTAGGCTGGAGCTGCTTC	Construction of the ∆iscR mutant
	NW_350	IscR_del_R	CACCGCATGAGGCCGCCAGAAGAGATGGCGTAATATTTTAATTACATATGAATATCCTCCTTAG	Construction of the ∆iscR mutant
	NW_351	IscR_up_S	ACGTGAGCTCTGCGTGGGATTCTGGCGTC (SacI)	PCR/sequencing verification of the ΔiscR
	NW_352	IscR_Down_B	ACGTGGATCCGGTGTGAACGAGACGCCGGG (BamHI)	PCR/sequencing verification of the ΔiscR
	NW_387	RpoS_comp_R	AAACAGCAGGTGCATCAGGCGACTGGTGGCATAGTCAACATAGACCCGCCGCTGCTGGCAGAAG	Insertion of a rpoS copy into the STM474_1565 pseudogene
	NW_396	cat-rpoS_F	GCGATCTGGCCCAGAGAAACAGTATTTCTGCCCCGTATAGCCTGAGTGTAGGCTGGAGCTGCTTC	Insertion of a rpoS copy into the STM474_1565 pseudogene
	NW_397	cat-rpoS_R	TTGGCGTACCGGATGCGTTACCAACTTGCAAAGTTTGCCCTACATCATATGAATATCCTCCTTAG	Insertion of a rpoS copy into the STM474_1565 pseudogene
	NW_398	Sl1483_F	AGCACTACCGTGATTTTGGCCCCACGCTGGCGCTGGAAAATCTGGGTGTAGGCTGGAGCTGCTTC	Insertion of a rpoS copy into the STM474_1565 pseudogene
	NW_403	rpoS_up3	TACATCGCCTGGATTACCGG	PCR/sequencing verification of the rpoS status
	NW_417	dctA gfP_FW	CTTAATAATCGTGCGCCGGATGGCAAAACGCACGAAATTTCCTCCGGATCCGCTGGCTCCGCTGC	Construction of SNW296 (4/74 dctA-sfgfp)
	NW_418	dctA gfP_RV	AAACACCCGCAGTCCTGGAAGGGACTACGGGCATAAGTGGCGAGAGTGTAGGCTGGAGCTGCTTC	Construction of SNW296 (4/74 dctA-sfgfp)
	NW_424	Del_FliD_FW	TAACGCGCTTAACTACTGTTTGCAATCAAAAAGGAAGAAGGCATGGTGTAGGCTGGAGCTGCTTC	Construction of the ∆fliD mutant
	NW_425	Del_FliD_Rv	CTTTGATACCGCTCGCGGTGTACATGGTGACCTCTGTTATCAGGACATATGAATATCCTCCTTAG	Construction of the ∆fliD mutant
	NW_426	FliD_Up	GGCGAAATAGCCGCTTTATGC	PCR/sequencing verification of the ΔfliD mutation
	NW_427	FliD_Down	CACCAGAGCGCTATTCGCGC	PCR/sequencing verification of the ΔfliD mutation
	NW_428	Del_FliS_FW	GCAATTTACAGCTATGAACAAGTCCTGATAACAGAGGTCACCATGGTGTAGGCTGGAGCTGCTTC	PCR/sequencing verification of the ΔfliS mutation
	NW_429	Del_FliS_Rv	TGATAAACTCCACGGTTGAGGTCATTAACGAGACTCCTGGAAAGACATATGAATATCCTCCTTAG	PCR/sequencing verification of the ΔfliS mutation
	NW_430	Del_FliT_FW	GAAGCAGATTTCACCGAAAGCATCTTTCCAGGAGTCTCGTTAATGGTGTAGGCTGGAGCTGCTTC	PCR/sequencing verification of the ΔfliT mutation
	NW_431	Del_FliT_Rv	CCTCTGGAGTATGGAAGAATTTTCATACGAGACGGGAAAATATTACATATGAATATCCTCCTTAG	PCR/sequencing verification of the ΔfliT mutation
	NW_432	FliST_Up	GCATCGATGAAACCGTTGCC	PCR/sequencing verification of the ΔfliS and fliT mutations
	NW_433	FliST_down	CCAGAGTTTACCGCCGTCGGG	PCR/sequencing verification of the ΔfliS and fliT mutations
	NW_439	Del_cspC_FW	TTATGCCTACGGGCAAAGAAAACACTCTAAGGAATTTTGCAAATGGTGTAGGCTGGAGCTGCTTC	Construction of the ∆cspC mutant
	NW_440	Del_cspC_RV	TCTGAGGCTGACGCGACAAACGCATCAAATCAGTGGTGTCGATCACATATGAATATCCTCCTTAG	Construction of the ∆cspC mutant
	NW_441	cspC_up	TGGCATTTTCAGTAAAGAAGTCC	PCR/sequencing verification of the ΔcspC mutation
	NW_442	cspC_down	CTAATAACATCGCGCCTTTGC	PCR/sequencing verification of the ΔcspC mutation
	NW_444	cspC_pPL_RV	GCCTTTCGTTTTATTTGATGCCTCTAGATCAGATAGCTGTTACGTTAACAGC	Construction of the pcspC plasmid (pNAW92)
	NW_445	rbsR_del_FW	CGCGAAGAGATAGAAGCGTTTTTACATCAGCAGGGGTAACGCTTGGTGTAGGCTGGAGCTGCTTC	Construction of the ∆rbsR mutant
	NW_446	rbsR_del_Rv	GGCATAAATCTAAACCGACCCACGCACCGTCAAAACCGGAGTAAGCATATGAATATCCTCCTTAG	Construction of the ∆rbsR mutant
	NW_447	rbsR_up	CGATACTGGAGGAGACGCCG	PCR/sequencing verification of the ΔrbsR mutation
	NW_448	rbsR_Down	TTTTGCGGGCACCAGTACCG	PCR/sequencing verification of the ΔrbsR mutation
	NW_449	pXG10-rbsR_FW	GTGATAGAGATACTGAGCACATGCATTGGCGCGAAGAGATAGAAGC	Construction of the prbsR plasmid (pNAW93)
	NW_450	pXG10-rbsR_Rv	GCCTTTCGTTTTATTTGATGCCTCTAGCTAAACCGACCCACGCACCG	Construction of the prbsR plasmid (pNAW93)
	NW_457	SMS-K_FW2	GCGGCTTCTTATATGGTGGG	Transfer of the rrsHmut mutation, construction of SNW314
	NW_458	SMS-K_rev2	GTGTAGTCAGAACCTCTTACC	Transfer of the rrsHmut mutation, construction of SNW314
	NW_459	pXG10-fliST_FW	GTGATAGAGATACTGAGCACATGCATAAGTCCTGATAACAGAGGTCACC	Construction of the pfiST plasmid (pNAW94)
	NW_460	pXG10-fliST_Rv	GCCTTTCGTTTTATTTGATGCCTCTAGATTATGAGGCGCCAGGCGCATC	Construction of the pfiST plasmid (pNAW94)
	NW_461	pXG10-iscR_FW	GTGATAGAGATACTGAGCACATGCATCGAGTTTGAGGTTAAGTAAGAC	Construction of the piscR and piscR-3CA plasmids (pNAW96-97)
	NW_462	pXG10-iscR_Rv	GCCTTTCGTTTTATTTGATGCCTCTAGAGCATGAGGCCGCCAGAAGAG	Construction of the piscR and piscR-3CA plasmids (pNAW96-97)
	NW_463	pXG10-rpoS_FW	GTGATAGAGATACTGAGCACATGCATCGGAACCAGGCTTTGACTTG	Construction of the prpoS plasmid (pNAW95)
	NW_464	pXG10-rpoS_Rv	GCCTTTCGTTTTATTTGATGCCTCTAGACTTACTCGCGGAACAGCGC	Construction of the prpoS plasmid (pNAW95)
	NW_465	pXG10-cspC_FW	GTGATAGAGATACTGAGCACATGCATATCTATGTTATGCCTACGGGC	Construction of the pcspC plasmid (pNAW92)
	NW_466	iscR-3CA_FW	GCCCAGGGCAAAGGCGGCGCCCAGGGCGGCGATAAAGCCCTGACCCATGCGCTGTGG	Construction of the piscR-3CA plasmid (pNAW97)
	NW_467	iscR-3CA_Rv	GGCGCCGCCTTTGCCCTGGGCACGGGTCGCGTCAACGGATTC	Construction of the piscR-3CA plasmid (pNAW97)
	NW_468	SMS-K_I-SceI	AAAAAGCAGCAAAAATAAGCGTTATGGATAAAAGATGAGCGGTTACTAGGGATAACAGGGTAATC	Transfer of the rrsHmut mutation, construction of SNW311
	NW_469	SMS-K_aph_Rv	GGTTTTACTGCTCGTTTTTCATCAGACAATCTGTGTGAGCACTGCCATTTCGAACCCCAGAGTCC	Transfer of the rrsHmut mutation, construction of SNW311
	NW_470	SMS-K_up3	GGGCAGTATAGAAGAGTTCCG	Transfer of the rrsHmut mutation
	NW_471	SMS-K_down3	TCACGAGATGGTGGAGCTATG	Transfer of the rrsHmut mutation
	NW_476	pXG10-yaiB-FW	GTGATAGAGATACTGAGCACATGCATCGTCACCCTGGAACTAATAAGG	Construction of the piraP plasmid (pNAW98)
	NW_477	pXG10-yaiB_Rv	GCCTTTCGTTTTATTTGATGCCTCTAGATTAGTGCCGGGGGTGTCTCAG	Construction of the piraP plasmid (pNAW98)
	NW_480	Suc-20_FW	ACGTGAATTCAAGGTGCTCAAGGAGATG (EcoRI)	Identification and transfer of the oxyRmut mutation (plasmid pNAW100)
	NW_481	Suc-20_Rv	ACGTGGATCCGAGCAGCAGTTAACGGCAA (BamHI)	Identification and transfer of the oxyRmut mutation (plasmid pNAW100)
	NW_482	oxyR_del_FW	CTACCTATCGCCATGAACTATCGTGGCGACGGAGGATGAATAATGGTGTAGGCTGGAGCTGCTTC	Construction of the ΔoxyR mutant
	NW_483	oxyR_del_Rv	CGGGTTGCGGCGTTGAACGGCTTAAACCGCCTGTTTTAACGCCTTCATATGAATATCCTCCTTAG	Construction of the ΔoxyR mutant
	NW_484	oxyRS_T7_up	TAATACGACTCACTATAGGGCGAGCATCAGCGACGCCGGG (T7 promoter)	Synthesis of the anti-OxyS DIG-ssRNA probe, check ∆oxyR mutation
	NW_485	oxyS_Rv	CAGAACGGAGCGGTTTCTC	Synthesis of the anti-OxyS DIG-ssRNA probe
	NW_492	rrsA_up	GCAGGTTGCGCACTTTGCCC	Transfer of the rrsAmut mutation, construction of SNW336
	NW_495	rrsA_mut_ISceI	ACGCAAAGAATAAAAAGTGCGCACTCAGAAAATTATTTTAAATTTCTAGGGATAACAGGGTAATC	Transfer of the rrsAmut mutation, construction of SNW335
	NW_496	rrsA_mut_aph	GTAGAGGTTTTACTGCTCGTTTTTCATCAGACAATCTGTGTGAGCCATTTCGAACCCCAGAGTCC	Transfer of the rrsAmut mutation, construction of SNW335
	NW_497	rssA_down	TTCACAACGCAGTATTCAGGG	Transfer of the rrsAmut mutation, construction of SNW336
	NW_498	rssA_up2	ATCGCTGGTATGACCGTCTG	Transfer of the rrsAmut mutation, construction of SNW336
	NW_499	OxyS_del_FW	GATAGGTAGCATAGCAATGAACGATTATCCCTATCAACCTTTCTGTGTAGGCTGGAGCTGCTTC	Construction of the ∆oxyS mutant
	NW_500	OxyS_del_Rv	AATACTGCCCGGCCGAGCATCAGCGACGCCGGGTTTTTTTACGCATATGAATATCCTCCTTAG	Construction of the ∆oxyS mutant
	NW_501	OxyS_down	GTCGTGTCTGGATAAACGGG	PCR/sequencing verification of the ΔoxyS
	NW_530	OxyS_comp	AGCACTACCGTGATTTTGGCCCCACGCTGGCGCTGGAAAATCTGGTTATAAGCATAGCGCCATCAGGC	Construction of the ∆STM474_1565::(aph-oxyS) strains
	NW_535	RpoS-gfp_FW	ACCGTTGCAGTTGCGTCTCAACCAACAATTACGTATTCTGAGGGCTTCTAGATTTAAGAAGGAGATATAC	Construction of the chromosomal rpoS-gfp+ fusion
	NW_536	RpoS-gfp_Rv	AGGCTTGTTGTTTGGCAACATTTTGTTAGCACTTTGTTCACCTGAGTGTAGGCTGGAGCTGCTTC	Construction of the chromosomal rpoS-gfp+ fusion
	NW_565	pXG10_Rv2_	ACGTATGCATTCTAGAGGCATCAAATAAAACGAAAGGC (NsI)	Construction of empty plasmid pNAW125
	NW_585	spf_del_FW	GAAAAAAAATTACGAAAAGGTCTTTCTGTGTTGCTCAAAAAAGAGTGTAGGCTGGAGCTGCTTC	Construction of the ∆spf mutant
	NW_586	spf_del_RV	TCTTATCCGGCCTACGGTGTGAGCGAAACTTTTCTTGCGCACAATCATATGAATATCCTCCTTAG	Construction of the ∆spf mutant
	NW_587	spf_up	TGGGATCAAGCGCACTAAGC	PCR/sequencing verification of the Δspf mutation
	NW_588	spf_down	GCAGGGCGTGGATAAGTTAC	PCR/sequencing verification of the Δspf mutation
	NW_624	pnp_up	CCAGCAGATGGCAGCAATTC	PCR/sequencing verification of the Δpnp
	NW_625	pnp_down	TTCACTTTTACGCCAGGCGG	PCR/sequencing verification of the Δpnp
	NW_627	pXG10_pnp_Rv	GCCTTTCGTTTTATTTGATGCCTCTAGAGGGCAAAAGGCTACCTTAC	Construction of the ppnp plasmid (pNAW133)
	NW_962	rybB_up	CGCAGTAATATTCCAGCGCTG	PCR/sequencing verification of the ∆rybB mutants
	NW_963	rybB_down	TATCGAGGGGATGACGCTGC	PCR/sequencing verification of the ∆rybB mutants
	NW_1013	pXG10_pnp_Fw2	ACGTCTCGAGGATCACCACAGCCGTCGTGG	Construction of the ppnp plasmid (pNAW256)
	NW_1014	pPL-oxyS_FW	GTGAGCGGATAACAAGATACTGAGCACAGAACGGAGCGGTTTCTCG	Construction of the poxyS plasmid (pNAW255)
	NW_1015	pPL-oxyS_Rv	GCCTTTCGTTTTATTTGATGCCTCTAGATTATAAGCATAGCGCCATCAGG	Construction of the poxyS plasmid (pNAW255)
	NW_1021	OxyS_Mut1	ACGTGAATTCTTGCGCTAACAACTGATGCG (EcoRI)	Construction of SNW670
	NW_1022	OxyS_Mut2	GGCGGTGTCTTCAAGCCTTAAACGAGAAACCGCTCCGTTCTG	Construction of SNW670, construction of pNAW259
	NW_1023	OxyS_Mut3	GGCTTGAAGACACCGCC	Construction of SNW670, construction of pNAW259
	NW_1024	OxyS_Mut4	ACGTGGATCCGCCTGCATATGGCGGCGTTG (BamHI)	Construction of SNW670
	SLICpXG10- sf_yobFfw	-	GTGATAGAGATACTGAGCACATGCATGTTGTATGTGATAACAGGCTTTGG	Construction of pNAW258
	SLICpXG10-sf_yobFrv	-	GCAGCGGAGCCAGCGGATCCGCTAGCACTGCTTGAGGCACTAATATAAGG	Construction of pNAW258
	pXG10_R2	pXG10_R2	GGCAAACCTGAAGCCGGATC	PCR/sequencing verification pXG10-SF derivative plasmids
	pZE-A	125	GTGCCACCTGACGTCTAAGA	PCR/sequencing verification pJV300 derivative plasmids
	pZE-CAT	123	TGGGATATATCAACGGTGGT	PCR/sequencing verification pXG10-SF derivative plasmids
	27F		AGAGTTTGATCMTGGCTCAG (M= a or C)	PCR/sequencing verification of the rrsA and rrsH
	U1492R		GGTTACCTTGTTACGACTT	PCR/sequencing verification of the rrsA and rrsH
	aRelevant restriction sites are underlined and mutations are highlighted in red

### Sheet: Plasmids
	Published Plasmids used in this study	Descriptiona	reference	Sequence: Genbank accession or link (when available)
	pCP20	FLP recombinase expression plasmid, temperature sensitive ori101 repA101ts replicon; ApR, CmR	Cherepanov and Wackernagel, 1995	-
	pEMG	Suicide plasmid, oriR6Kγ replicon, lacZα flanked by two I-SceI sites, oriT origin of transfer and traJ; KmR	Martínez-García and de Lorenzo, 2011	JF965437.1
	pJV300 (pPL)	Expression plasmid, PL lacO-1 promoter, rrnB terminator, oriColE1 replicon; ApR	Sittka et al., 2007	-
	pKD3	frt-cat-frt template plasmid, oriR6Kγ replicon; CmR	Datsenko and Wanner, 2000	AY048742.1
	pKD4	frt-aph-frt template plasmid, oriR6Kγ replicon; KmR	Datsenko and Wanner, 2000	AY048743.1
	pKD4-I-SceI	I-SceI-aph-frt template plasmid, oriR6Kγ replicon; KmR	Owen et al., 2017	-
	pNAW52	gfp+-frt-aph-frt module template plasmid, oriR6Kγ replicon from pEMG; KmR	Owen et al., 2021	-
	pNAW55	frt-aph-frt-tetR-PtetA module template plasmid, oriR6Kγ replicon from pEMG; KmR	Owen et al., 2021	-
	pNAW62	sfgfp-frt-aph-frt module template plasmid (encoding for superfolder GFP and a flexible linker), oriR6Kγ replicon from pEMG; KmR	Owen et al., 2021	-
	pRL27	Tn5 delivery plasmid, oriR6Kγ replicon; KmR	Larsen et al., 2002	-
	pSIM5-tet	λ red recombination plasmid, temperature-inducible, temperature sensitive ori101 repA101ts replicon; TcR	Koskiniemi et al., 2011	-
	pSW-2	Plasmid for I-SceI nuclease expression, m-toluate-inducible, oriRK2-trfA unstable replicon; GmR	Martínez-García and de Lorenzo, 2011	-
	pWRG99	λ red recombination plasmid, arabinose-inducible, I-SceI gene under the control of the tetracycline-inducible promoter PtetA, temperature sensitive ori101 repA101ts replicon; ApR	Blank et al., 2011	-
	pXG10-SF	PL tetO-1-lacZ186-sfgfp expression vector, rrnB terminator, ori pSC101*; CmR	Corcoran et al., 2012	-
	Plasmids constructed in this study	Descriptiona	Parental plasmid(s)	host E. coli			Constructionb
					Fragment A	fragment B	fragment C	fragment D	Assembly
	pNAW45 (phfq)	pXG10-SF derivative carrying hfq under the control of the P LtetO-1 promoter; CmR	pXG10-SF	Top10	Amplification of hfq from 4/74 gDNA with primers NW_218 & NW_219	-	-	-	Insertion of fragment A (hfq) into pXG10-SF by PCR cloning
	pNAW61	pEMG derivative with a 1037 bp fragment carrying the dctAmut1 mutation in the 5'-UTR of dctA; KmR	pEMG	S17-1 λpir	Digestion of pEMG with EcoRI & BamHI	Amplification of dctAmut1 and the ~500 bp flanking regions from SNW249 gDNA with primers NW_289 & NW_290, digestion with EcoRI and BamHI	-	-	Ligation of Fragment A (dctAmut1) with Fragment B
	pNAW92 (pcspC)	pXG10-SF derivative carrying cspC under the control of the PL tetO-1 promoter; CmR	pXG10-SF	Top10	Amplification of cspC from 4/74 gDNA with primers NW_465 & NW_444	-	-	-	Insertion of fragment A (cspC) into pXG10-SF by PCR cloning
	pNAW93 (prbsR)	pXG10-SF derivative carrying rbsRunder the control of the PL tetO-1 promoter; CmR	pXG10-SF	Top10	Amplification of rbsR from 4/74 gDNA with primers NW_449 & NW_450	-	-	-	Insertion of fragment A (rbsR) into pXG10-SF by PCR cloning
	pNAW94 (pfliST)	pXG10-SF derivative carrying fliST under the control of the PL tetO-1 promoter; CmR	pXG10-SF	Top10	Amplification of fliST from 4/74 gDNA with primers NW_459 & NW_460	-	-	-	Insertion of fragment A (fliST) into pXG10-SF by PCR cloning
	pNAW95 (prpoS)	pXG10-SF derivative carrying rpoS under the control of the PL tetO-1 promoter; CmR	pXG10-SF	Top10	Amplification of rpoS from 4/74 gDNA with primers NW_463 & NW_464	-	-	-	Insertion of fragment A (rpoS) into pXG10-SF by PCR cloning
	pNAW96 (piscR)	pXG10-SF derivative carrying iscR (yfhP) under the control of the PL tetO-1 promoter; CmR	pXG10-SF	Top10	Amplification of iscR from 4/74 gDNA with primers NW_461 & NW_462	-	-	-	Insertion of fragment A (iscR) into pXG10-SF by PCR cloning
	pNAW97 (piscR3CA)	pXG10-SF derivative carrying iscR3CA (1044 bp) under the control of the PL tetO-1 promoter; CmR	pXG10-SF	Top10	Amplification of iscR3CA' from 4/74 gDNA with primers NW_461 & NW_467	Amplification of 'iscR3CA from 4/74 gDNA with primers NW_466 & NW_462	Fusion of Fragment A and B by overlap extension PCR, Amplification with NW_461 and NW_462	-	Insertion of fragment C (iscR3CA) into pXG10-SF by PCR cloning
	pNAW98 (piraP)	pXG10-SF derivative carrying iraP (yaiB) under the control of the PL tetO-1 promoter; CmR	pXG10-SF	Top10	Amplification of iraP from 4/74 gDNA with primers NW_476 & NW_477		-	-
	pNAW99	pEMG derivative with a 1037 bp fragment carrying the dctAmut2 mutation in the 5'-UTR of dctA; KmR	pEMG	S17-1 λpir	Digestion of pEMG with EcoRI & BamHI	Amplification of dctAmut2 and the ~500 bp flanking regions from SNW247 gDNA with primers NW_289 & NW_290, digestion with EcoRI and BamHI	-	-	Ligation of Fragment A with Fragment B
	pNAW100	pEMG derivative with a 993 bp fragment carrying the oxyRmut mutation in oxyR; KmR	pEMG	S17-1 λpir	Digestion of pEMG with EcoRI & BamHI	Amplification of oxyRmut and the ~500 bp flanking regions from SNW248 gDNA with primers NW_480 & NW_481, digestion with EcoRI and BamHI	-	-	Ligation of Fragment A with Fragment B
	pNAW125	pXG10 derivative carrying the PLtetO-1 promoter linked to the rrnB terminator; CmR	pXG10-SF	Top10	Amplification of a 3.5 Kb fragment from pXG10-SF with primers NW_348 & NW_565, digestion with NsiI	-	-	-	Self ligation of Fragment A
	pNAW255	pJV300 derivative carrying oxyS under the control of the PL LacO-1 promoter; ApR	pJV300	Top10	Amplification of oxyS from 4/74 gDNA with primers NW_1014 & NW_1015	-	-	-
	pNAW256 (ppnp)	pXG10 derivative carrying pnpunder the control of its native promoter; CmR	pXG10-SF	Top10	pXG10-SF digested with XhoI and XbaI	Amplification of pnp and its native promoter from 4/74 gDNA with primers NW_1013 and NW_627 (~2.5 kb). Digestion with XhoI and XbaI	-	-	Ligation of Fragment A with Fragment B
	pNAW258	pXG10 derivative carrying the translational yobF::sfgfp under the control of the PL tetO-1 promoter linked to the rrnB terminator; CmR	pXG10-SF	Top10	Amplification of the yobF 5'-UTR from 4/74 gDNA with primers SLICpXG10- sf_yobFfw & SLICpXG10- sf_yobFrv	-	-	-	PCR cloning of Fragment A into pXG10-SF
	pNAW259	pJV300 derivative carrying oxySGG under the control of the PL LacO-1 promoter; ApR	pNAW255	Top10	Annealing of primers NW_1022 & NW_1023, elongation by PCR for 10 cycles	-	-	-	PCR cloning of Fragment A into pNAW255
	pNAW262	pEMG derivative carrying a 1045 bp fragment carrying the oxySGG mutation in oxyS; KmR	pEMG	S17-1 λpir	Amplification of a 0.5 Kb fragment from 4/74 gDNA with primers NW_1021 & NW_1022	Amplification of a 0.5 Kb fragment from 4/74 gDNA with primers NW_1023 & NW_1024	Fusion of Fragments A and B by overlap extension PCR, Amplification with NW_1021 and NW_1024, digestion with EcoRI and BamHI	Digestion of pEMG with EcoRI & BamHI	Ligation of Fragment C with Fragment D
		aRelevant antibiotic resistances are indicated byR. Ap, ampicillin; Cm, chloramphenicol; Gm, gentamicin; Km, kanamycin; Tc, tetracycline; P, promoter; ori, origin of replication or of transfer (T); aph, kanamycin resistant gene; cat, chloramphenicol resistance gene; frt, FLP recognition target sites.
		b"PCR cloning" refers to the restriction free cloning protocol described by van den Ent and Löwe, 2006. "Overlap extension PCR" refers to the protocol described by Heckman and Pease, 2007.

### Sheet: Bacterial Strains
	Published strains used in this study	Descriptiona	Origin/reference/ Genbank accession (when available)
	Escherichia coli
	MG1655	E. coli strain K-12, strain MG1655, (λ- F-), WT	Allison Lab / NC_000913.3
	S17-1 λpir	Cloning E. coli strain, pro-82 thiE1 hsdR17 recA1 endA1 chromosome::RP4-2 Tc::Mu Km::Tn7/λpir; TpR, SmR	Hinton Lab / Simon et al., 1983
	Top10	Cloning E. coli strain, mcrA Δ(mrr-hsdRMS-mcrBC) φ80lacZΔM15 ΔlacX74 nupG- recA1 araD139 Δ(ara-leu)7697 galE15 galK16 rpsL135(StrR) endA, (F-,λ-)	Invitrogen
	Salmonella enterica
	Serovar Typhimurium
	ST4/74 (4/74)	S. Typhimurium strain 4/74 WT	Hinton Lab / Wray and Sojka, 1978/ CP002487.1
	JVS-00127	S. Typhimurium SL1344 ΔrybB::aph; KmR	Vogel Lab / Papenfort et al., 2006
	JVS-0927	S. Typhimurium SL1344 pnp-539 (Δpnp::cat); CmR	Vogel Lab / Viegas et al., 2007
	JVS-1227	S. Typhimurium SL1344 ΔarcA::aph; KmR	Vogel Lab / Miyakoshi et al., 2019
	JH3584	S. Typhimurium 4/74 Δhfq::aph; KmR	Hinton Lab / Colgan et al., 2016
	JH3630	S. Typhimurium 4/74 ΔrpoE::frt	Hinton Lab / Colgan et al., 2016
	JH3632	S. Typhimurium 4/74 Δfur::frt	Hinton Lab / Colgan et al., 2016
	JH3636	S. Typhimurium 4/74 ΔslyA::aph; KmR	Hinton Lab / Colgan et al., 2016
	JH3637	S. Typhimurium 4/74 ΔphoB/R::aph; KmR	Hinton Lab / Colgan et al., 2016
	JH3643	S. Typhimurium 4/74 ΔfliZ::frt	Hinton Lab / Colgan et al., 2016
	JH3648	S. Typhimurium 4/74 Δpnp::cat; CmR	Hinton Lab / ∆pnp::cat mutation transduced into 4/74 WT / Aoife Colgan
	JH3649	S. Typhimurium 4/74 Δpnp::frt	Hinton Lab / cat cassette flipped out of JH3648/ Aoife Colgan
	JH3652	S. Typhimurium 4/74 ΔompR/envZ::frt	Hinton Lab / Colgan et al., 2016
	JH3653	S. Typhimurium 4/74 Δdam::frt	Hinton Lab / Colgan et al., 2016
	JH3660	S. Typhimurium 4/74 ΔphoP/Q::frt	Hinton Lab / Colgan et al., 2016
	JH3664	S. Typhimurium ΔarcA::aph; KmR	Hinton Lab / ΔarcA::aph transduced from JVS-1227 (SL1344 ΔarcA::aph) into 4/74 WT / Aoife Colgan
	JH3673	S. Typhimurium 4/74 ΔbarA/sirA-432::aph; KmR	Hinton Lab / Colgan et al., 2016
	JH3674	S. Typhimurium 4/74 ΔrpoS::aph; KmR	Hinton Lab / Colgan et al., 2016
	LT2	S.Typhimurium strain LT2 WT	Aersten Lab / Zinder and Lederberg, 1952/ AE006468.2
	D23580	S.Typhimurium strain D23580 WT	Hinton Lab / Kingsley et al., 2009/ FN424405 & NZ_LS997973.1
	14028	S.Typhimurium strain 14028 WT	Casadesus Lab / Jarvik et al., 2010/ NC_016856
	Serovar Enteritidis
	P125109	S. Enteritidis strainP125109 WT	Hinton Lab / Perez-Sepulveda et al., 2021/ CP063700.1
	D7795	S. Enteritidis strain D7795 WT	Hinton Lab / Perez-Sepulveda et al., 2021/ CP063702.1
	Serovar Soahanina
	LSS-3	S. Soahanina strain LSS-3 WT	Hinton Lab / Pulford et al., 2019
	Serovar Hadar
	LSS-10	S. Hadar strain LSS-10 WT	Hinton Lab / Pulford et al., 2019
	Serovar Newport
	LSS-48	S. Newport strain LSS-48 WT	Hinton Lab / Pulford et al., 2019
	Serovar Infantis
	16L-3060	S. Infantis strain 16L-3060 WT	Hinton Lab / Pulford et al., 2019
	Citrobacter rodentium
	ATCC51459	C. rodentium ATCC51459 WT	Hinton Lab / Schauer et al., 1995
	Klebsiella pneumoniae
	Kp52.145	K. pneumoniae Kp52.145, WT	Hinton Lab /Bialek-Davenet et al., 2014/ FO834906.1
	Strains constructed in this study: identifier	Genotype, Descriptiona	Construction
	Salmonella Typhimurium
	JH4160	S. Typhimurium 4/74 ΔrpoS::frt	aph (KmR) cassette flipped out from JH3674 using pCP20, PCR/Seq. check with primers NW_282 & NW_283
	JH4201	S. Typhimurium 4/74 ΔarcZ::cat; CmR	Amplification of ΔarcZ::cat from pKD3 with primers NW_276 & NW_277, λ red recombination in 4/74/pSIM5-tet, P22 transduction into 4/74 WT, PCR/Seq. check with primers NW_278 & NW_279
	JH4202	S. Typhimurium 4/74 ΔarcZ::frt	cat (CmR) cassette flipped out from JH4201 using pCP20, PCR/Seq. check with primers NW_278 & NW_279
	JH4205	S.Typhimurium 4/74 ΔrcsB::aph; KmR	∆rcsB::aph (KmR ) fragment amplified from pKD4 with primers NW_ 118 & NW_119, λ red recombineering in 4/74/pSIM5-tet, P22 tranduction into 4/74 WT
	JH4206	S. Typhimurium 4/74 ΔrcsB::frt	aph (KmR) cassette flipped out from JH4205 (SNW45) using pCP20, PCR and seq. check with primers NW_120 & NW_121
	JH4376	S. Typhimurium 4/74 ΔdsrA::aph; KmR	Amplification of ΔdsrA::aph from pKD4 with primers NW_280 & NW_281, λ red recombination in 4/74/pSIM5-tet, P22 transduction into 4/74 WT
	JH4377	S. Typhimurium 4/74 ΔdsrA::frt	aph (KmR) cassette flipped out from JH4376 using pCP20, PCR/Seq. check with primers NW_282 & NW_283
	JH4382	S. Typhimurium 4/74 ΔdsrA::frt ΔarcZ::frt	P22 tranduction of ΔdsrA::aph from JH4376 into JH4201 (ΔarcZ::frt), aph (KmR) cassette flipped out with pCP20, PCR/Seq. check with primers NW_282 & NW_283
	JH4383	S. Typhimurium 4/74 ΔrprA::aph; KmR	Amplification of ΔrprA::aph from pKD4 with primers NW_248 & NW_249, λ red recombination in 4/74/pSIM5-tet, P22 transduction into 4/74 WT
	JH4384	S. Typhimurium 4/74 ΔrprA::frt	aph (KmR) cassette flipped out from JH4383 using pCP20, PCR/Seq. check with primers NW_ 250 & NW_251
	JH4385	S. Typhimurium 4/74 ΔrprA::frt ΔarcZ::frt ΔdsrA::frt	P22 tranduction of ΔdsrA::aph from JH4376 into JH4382, aph (KmR) cassette flipped out with pCP20, PCR/Seq. check with primers NW_282 & NW_283
	JH4386	S. Typhimurium 4/74 ΔryhB-1::aph; KmR	Amplification of ΔryhB-1::aph from pKD4 with primers NW_244 & NW_245 , λ red recombination in 4/74/pSIM5-tet, P22 transduction into 4/74 WT
	JH4387	S. Typhimurium 4/74 ΔryhB-1::frt	aph (KmR) cassette flipped out from SNW123 using pCP20, PCR/Seq. check with primers NW_ 246 & NW_247
	JH4388	S. Typhimurium 4/74 ΔryhB-2::aph; KmR	Amplification of ΔryhB-2::aph from pKD4 with primers NW_256 & NW_257, λ red recombination in 4/74/pSIM5-tet, P22 transduction into 4/74 WT
	JH4389	S. Typhimurium 4/74 ΔryhB-2::frt	aph (KmR) cassette flipped out from JH4388 using pCP20, PCR/Seq. check with primers NW_ 258 & NW_259
	JH4390	S. Typhimurium 4/74 ΔryhB-1::frt ΔryhB-2::frt	P22 tranduction of ΔryhB-2::aph from JH4388 into JH4387, aph (KmR) cassette flipped out with pCP20, PCR/Seq. check with primers NW_258 & NW_259
	JH4391	S. Typhimurium 4/74 Δspf::aph (Δspot42::aph); KmR	Amplification of Δspf::aph from pKD4 with primers NW_585 & NW_586, λ red recombination in 4/74/pSIM5-tet, P22 transduction into 4/74 background
	JH4392	S. Typhimurium 4/74 Δspf::frt (Δspot42::frt)	aph (KmR) cassette flipped out from JHJH4391 using pCP20, PCR/Seq. check with primers NW_587 & NW_588
	SNW129	S. Typhimurium 4/74 aph-tetR-dctA; KmR	Amplification of aph-tetR-PtetA-dctA from pNAW55 with primers NW_263 & NW_264, λ red recombination in 4/74/pSIM5-tet, P22 transduction into 4/74 WT
	SNW133	S. Typhimurium 4/74 frt-tetR-PtetA-dctA	aph (KmR) cassette flipped out from SNW129 using pCP20, PCR/Seq. check with primers NW_ 227, NW_254, NW_261 & NW_ 265
	SNW160	S. Typhimurium 4/74 dctAmut1 (T→C position 3812916 in dctA 5'-UTR)	Integration of the suicide plasmid pNAW61 in 4/74 by conjugation, transformation of 4/74::pNAW61 with pSW-2, KmS screening, PCR check with NW_289 & NW_290, seq. with NW_224, pSW-2 curing
	SNW183	S. Typhimurium 4/74 ΔiscR::aph (ΔyfhP::aph); KmR	Amplification ΔiscR::aph (KmR) from pKD4 with primers NW_349 & NW_350, λ red recombination in 4/74/pSIM5-tet, P22 transduction into 4/74 WT
	SNW184	S. Typhimurium 4/74 ΔiscR::frt (ΔyfhP::frt)	aph (KmR) cassette flipped out from SNW183 using pCP20, PCR/Seq. check with primers NW_351 & NW_352
	SNW187	S. Typhimurium 4/74 ΔyaiB::aph (ΔiraP::aph); KmR	Amplification of ΔiraP::aph (KmR) from pKD4 with primers NW_340 & NW_341, λ red recombination in 4/74/pSIM5-tet, P22 transduction into 4/74 WT
	SNW188	S. Typhimurium 4/74 ΔyaiB::frt (ΔiraP::frt)	aph (KmR) cassette flipped out from SNW187 using pCP20, PCR/Seq. check with primers NW_342 & NW_343
	SNW224	S. Typhimurium 4/74 cat-rpoS; CmR	Insertion of cat (CmR) cassette upstream of rpoS promoter in 4/74/pSIM5-tet by λ red recombination using pKD3 and primers NW_396 & NW_397
	SNW226	S. Typhimurium 4/74 ΔSTM474_1565::(cat-rpoS) = 4/74 rpoS2X; CmR	Insertion of cat-rpoS module of SNW224 into STM474_1565 of 4/74/pSIM5-tet by λ red recombination using primers NW_387 & NW_398, P22 transduction into 4/74 WT, PCR/Seq. check with primers NW_232 & NW_233
	SNW227	S. Typhimurium 4/74 ΔrpoS::frt ΔSTM474_1565::(cat-rpoS); CmR	P22 transduction of ΔSTM474_1565::(cat-rpoS) from SNW226 into JH4160 (4/74 ΔrpoS::frt)
	SNW228	S. Typhimurium 4/74, Succ+, iraP::Tn5 (insertion in 436621 , Tn5 orientation <); KmR	Tn5 mutagenesis in 4/74 with pRL27, selection in 25 ml M9+Succ + Km, 2 passages on LB agar Km, test for Succ+ phenotype, P22 transduction into 4/74 WT
	SNW229	S. Typhimurium 4/74, Succ+, iraP::Tn5 (insertion site 436616, Tn5 orientation <); KmR	Tn5 mutagenesis in 4/74 with pRL27, selection in 25 ml M9+Succ + Km, 2 passages on LB agar Km, test for Succ+ phenotype, P22 transduction into 4/74 WT
	SNW245	S. Typhimurium 4/74, spontaneous Succ+, rrsAmut SNP C→A coordinate 4219140 in rrsA	~107 4/74 CFU spread on M9+Succ agar plates, growth for 4 day at 37°C, selection for big colonies, 2 passages on LB agar, rpoS sequencing, MicrobesNG WGS Illumina sequencing, rrsAmut confirmed with primers NW_492 & NW_471
	SNW246	S. Typhimurium 4/74, spontaneous Succ+, rrsHmut, SNP T→A coordinate 290706 in rrsH	Inoculum of 100 4/74 CFU in 25 ml M9+Succ, incubation fo 3 days at 37°C, 2 passages on LB agar, sequencing of rpoS, MicrobesNG WGS Illumina sequencing, rrsHmut confirmed with primers NW_470 & NW_471
	SNW247	S. Typhimurium 4/74, spontaneous Succ+, dctAmut2, SNP G→A position 3812910 in dctA 5’-UTR	~107 4/74 CFU spread on M9+Succ agar plates, growth for 4 day at 37°C, selection for big colonies, 2 passages on LB agar, rpoS sequencing, MicrobesNG WGS Illumina sequencing, dctAmut2 confirmed with primers NW_289 & NW_290
	SNW248	S. Typhimurium 4/74, spontaneous Succ+, oxyRmut , additional CTA (leu) codon between coordinates 4365235-4365236 in oxyR	~107 4/74 CFU spread on M9+Succ agar plates, growth for 4 day at 37°C, selection for big colonies, 2 passages on LB agar, rpoS sequencing, MicrobesNG WGS Illumina sequencing, oxyRmut confirmed with primers NW_480 &NW_481
	SNW249	S. Typhimurium 4/74, spontaneous Succ+, dctAmut1, SNP T→C position 3812916 in dctA 5’-UTR	~107 4/74 CFU spread on M9+Succ agar plates, growth for 4 day at 37°C, selection for big colonies, 2 passages on LB agar, rpoS sequencing, MicrobesNG WGS Illumina sequencing, dctAmut1 confirmed with primers NW_289 & NW_290
	SNW250	S. Typhimurium 4/74, spontaneous Succ+, iscRSTOP ,SNP G→A coordinate 2680848, premature stop codon Q99→STOP in IscR	~107 4/74 CFU spread on M9+Succ agar plates, growth for 4 day at 37°C, selection for big colonies, 2 passages on LB agar, rpoS sequencing, MicrobesNG WGS Illumina sequencing, iscRSTOP confirmed with primers NW_351 & NW_352
	SNW251	S. Typhimurium 4/74, spontaneous Succ+, rbsRmut, in frame insertion of 4 codons (TATCAGGCGCTA→YQAL) in rbsR, between coordinates 4118620-4118621	~107 4/74 CFU spread on M9+Succ agar plates, growth 4 day at 37°C, selection for big colonies, 2 passages on LB agar, rpoS sequencing, MicrobesNG WGS Illumina sequencing
	SNW253	S. Typhimurium 4/74, Succ+, cspC::Tn5 (insertion site: 1893137, Tn5 orientation: >); KmR	Tn5 mutagenesis in SNW226 with pRL27, selection in 25 ml M9+Succ + Km + Cm, 2 passages on LB agar Km Cm, test for Succ+ phenotype, P22 transduction into 4/74 WT, test for Succ+ phenotype
	SNW254	S. Typhimurium 4/74, Succ+, Tn5 insertion in the STM474_1861-yobF IGR (insertion site: 1893511, Tn5 orientation >); KmR	Tn5 mutagenesis in SNW226 with pRL27, selection in 25 ml M9+Succ + Km + Cm, 2 passages on LB agar Km Cm, test for Succ+ phenotype, P22 transduction into 4/74 WT, test for Succ+ phenotype
	SNW255	S. Typhimurium 4/74, Succ+, fliD::Tn5 (insertion site: 2007729, Tn5 orientation >); KmR	Tn5 mutagenesis in SNW226 with pRL27, selection in 25 ml M9+Succ + Km + Cm, 2 passages on LB agar Km Cm, test for Succ+ phenotype, P22 transduction into 4/74 WT, test for Succ+ phenotype
	SNW256	S. Typhimurium 4/74, Succ+, fliD::Tn5 (insertion site: 2007415, Tn5 orientation >); KmR	Tn5 mutagenesis in SNW226 with pRL27, selection in 25 ml M9+Succ + Km + Cm, 2 passages on LB agar Km Cm, test for Succ+ phenotype, P22 transduction into 4/74 WT, test for Succ+ phenotype
	SNW257	S. Typhimurium 4/74, Succ+, rbsR::Tn5 (insertion site; 4118507, Tn5 orientation >); KmR	Tn5 mutagenesis in SNW226 with pRL27, selection in 25 ml M9+Succ + Km + Cm, 2 passages on LB agar Km Cm, test for Succ+ phenotype, P22 transduction into 4/74 WT, test for Succ+ phenotype
	SNW259	S. Typhimurium 4/74, Succ+, Tn5 insertion in the STM474_1861-yobF IGR (insertion site: 1893502, Tn5 orientation <); KmR	Tn5 mutagenesis in SNW226 with pRL27, selection in 25 ml M9+Succ + Km + Cm, 2 passages on LB agar Km Cm, test for Succ+ phenotype, P22 transduction into 4/74 WT, test for Succ+ phenotype
	SNW277	S. Typhimurium 4/74 ∆fliD::aph; KmR	Amplification of ΔfliD::aph (KmR) from pKD4 with primers NW_424 & NW_425, λ red recombination in 4/74/pSIM5-tet, P22 transduction into 4/74 WT
	SNW278	S. Typhimurium 4/74 ∆fliD::frt	aph (KmR) cassette flipped out from SNW277 using pCP20, PCR check & seq. with NW_426 & NW_427
	SNW279	S. Typhimurium 4/74 ∆fliS::aph; KmR	Amplification of ΔfliS::aph (KmR) from pKD4 with primers NW_428 & NW_429, λ red recombination in 4/74/pSIM5-tet, P22 transduction into 4/74 WT
	SNW280	S. Typhimurium 4/74 ∆fliS::frt	aph (KmR) cassette flipped out from SNW279 using pCP20, PCR check & seq. with NW_432 & NW_433
	SNW281	S. Typhimurium 4/74 ∆fliT::aph; KmR	Amplification of ΔfliT::aph (KmR) from pKD4 with primers NW_430 & NW_431, λ red recombination in 4/74/pSIM5-tet, P22 transduction into 4/74 WT
	SNW282	S. Typhimurium 4/74 ∆fliT::frt	aph (KmR) cassette flipped out from SNW281 using pCP20, PCR check & seq. with NW_432 & NW_433
	SNW283	S. Typhimurium 4/74 ∆fliDST::aph; KmR	Amplification of ΔfliDST::aph (KmR) from pKD4 with primers NW_424 & NW_431, λ red recombination in 4/74/pSIM5-tet, P22 transduction into 4/74 WT
	SNW284	S. Typhimurium 4/74 ∆fliDST::frt	aph (KmR) cassette flipped out from SNW283 using pCP20, PCR check & seq. with NW_426 & NW_433
	SNW285	S. Typhimurium 4/74 ∆fliDS::aph; KmR	Amplification of ΔfliDS::aph (KmR) from pKD4 with primers NW_424 & NW_429, λ red recombination in 4/74/pSIM5-tet, P22 transduction into 4/74 WT
	SNW286	S. Typhimurium 4/74 ∆fliDS::frt	aph (KmR) cassette flipped out from SNW285 using pCP20, PCR check & seq. with NW_426 & NW_433
	SNW287	S. Typhimurium 4/74 ∆fliST::aph; KmR	Amplification of ΔfliST::aph (KmR) from pKD4 with primers NW_428 & NW_431, λ red recombination in 4/74/pSIM5-tet, P22 transduction into 4/74 WT
	SNW288	S. Typhimurium 4/74 ∆fliST::frt	aph (KmR) cassette flipped out from SNW287 using pCP20, PCR check & seq. with NW_432 & NW_433
	SNW291	S. Typhimurium 4/74 ΔcspC::aph; KmR	Amplification of ΔcspC::aph (KmR) from pKD4 with primers NW_439 & NW_440, λ red recombination in 4/74/pSIM5-tet, P22 transduction into 4/74 WT
	SNW292	S. Typhimurium 4/74 ΔcspC::frt	aph (KmR) cassette flipped out from SNW291 using pCP20, PCR/Seq. check with primers NW_441 & NW_442
	SNW293	S. Typhimurium 4/74 ΔrbsR::aph; KmR	Amplification of ΔrbsR::aph (KmR) from pKD4 with primers NW_445 & NW_446, λ red recombination in 4/74/pSIM5-tet, P22 transduction into 4/74 WT
	SNW294	S. Typhimurium 4/74 ΔrbsR::frt	aph (KmR) cassette flipped out from SNW293 using pCP20, PCR/Seq. check with primers with NW_447 & NW_448
	SNW295	S. Typhimurium 4/74 dctA::sfgfp-aph; KmR	Amplification of dctA-sfgfp-aph (KmR) from pNAW62 with primers NW_417 & NW_418, λ red recombination in 4/74/pSIM5-tet, P22 transduction into 4/74 WT
	SNW296	S. Typhimurium 4/74 dctA::sfgfp-frt	aph (KmR) cassette flipped out from SNW295 using pCP20, PCR/Seq. check with primers NW_222 & NW_223
	SNW309	S. Typhimurium 4/74 dctA::sfgfp-frt Δhfq::aph; KmR	P22 transduction of Δhfq::aph from JH3584/pNAW45 in SNW296, PCR check NW_216 X NW_217
	SNW310	S. Typhimurium 4/74 dctA::sfgfp-frt dctAmut1 (T→C position 3812916 in dctA 5'-UTR)	Integration of the suicide plasmid pNAW61 in SNW296 by conjugation, transformation of SNW296::pNAW61 with pSW-2, KmS screening, PCR check with NW_289 & NW_290, seq with NW_224, pSW-2 curing
	SNW311	S. Typhimurium 4/74 ΔrrsH::(I-SceI-aph); KmR	Amplification of ΔrssH::I-SceI-aph (KmR) from pKD4-I-SceI with primers NW_468 & NW_469, λ red recombination in 4/74/pSIM5-tet, P22 transduction into 4/74 WT
	SNW313	S. Typhimurium 4/74 dctA::sfgfp-frt ΔrpoS::aph; KmR	P22 transduction of ΔrpoS::aph into SNW296
	SNW314	S. Typhimurium 4/74 rrsHmut	Amplification of rrsHmut from SNW246 with primers NW_457 & NW_458, 2 µg electroporated in SNW311/pWRG99, selection of recombinants on LB agar + Ap + AHT, PCR/Seq. check with primers NW_470 & NW_471 (seq with NW_470, NW_471, F27, U1492R)
	SNW315	S. Typhimurium 4/74 dctAmut2 (G→A position 3812910 in dctA 5'-UTR)	Integration of the sucide plasmid pNAW99 in 4/74 WT by conjugation, transformation of 4/74::pNAW99 with pSW-2, KmS screening, PCR/Seq. check with primers NW_289, NW_290 & NW_224, pSW-2 curing
	SNW316	S. Typhimurium 4/74 dctA::sfgfp-frt dctAmut2 (G→A position 3812910 in dctA 5'-UTR)	Integration of the suicide plasmid pNAW99 in SNW296 by conjugation, transformation of SNW296::pNAW99 with pSW-2, KmS screening, PCR/Seq. check with primers NW_289, NW_290 & NW_224, pSW-2 curing
	SNW318	S. Typhimurium 4/74 oxyRmut	Integration of the suicide plasmid pNAW100 in 4/74 by conjugation, transformation of 4/74::pNAW100 with pSW-2, KmS screening, PCR check with NW_480 & NW_481, pSW-2 curing
	SNW319	S. Typhimurium 4/74 ΔoxyR::aph; KmR	Amplification of ΔoxyR::aph (KmR) from pKD4 with primers NW_482 & NW_483 , λ red recombination in 4/74/pSIM5-tet, P22 transduction in 4/74 WT
	SNW320	S. Typhimurium 4/74 ΔoxyR::frt	aph (KmR) cassette flipped out from SNW319 using pCP20, PCR/Seq. with primers NW_481 & NW_484
	SNW329	S. Typhimurium 4/74 ΔiscR::frt dctA::sfgfp-frt	P22 transduction of dctA::sfgfp-aph of SNW295 in SNW184, aph (KmR) cassette flipped out using pCP20
	SNW330	S. Typhimurium 4/74 ΔfliST::frt dctA::sfgfp-frt	P22 transduction of dctA::sfgfp-aph of SNW295 in SNW288, aph (KmR) cassette flipped out using pCP20
	SNW331	S. Typhimurium 4/74 rrsHmut dctA::sfgfp-frt	P22 transduction of dctA::sfgfp-aph of SNW295 in SNW314, aph (KmR) cassette flipped out using pCP20
	SNW335	S. Typhimurium 4/74 ΔrrsA::(I-SceI-aph); KmR	Amplification of ΔrrsA::I-SceI-aph module from pKD4-I-SceI with primers NW_495 & NW_496, λ red recombination in 4/74/pSIM5-tet, P22 transduction in 4/74 WT, PCR/Seq. check with primers NW_492 & NW_471
	SNW336	S. Typhimurium 4/74 rrsAmut	Amplification of rrsAmut from SNW245 with primers NW_492 & NW_497, 2 µg electroporated in SNW335/pWRG99, selection of recombinants on LB agar + Ap + AH, PCR/Seq. check with primers NW_498 & NW_471 (seq with NW_498, NW_471 & F27)
	SNW337	S. Typhimurium 4/74 ΔoxyS::aph; KmR	Amplification of ΔoxyS-aph (KmR) from pKD4 with primers NW_499 & NW_500, λ red recombination in 4/74/pSIM5-tet, P22 transduction in 4/74 WT
	SNW338	S. Typhimurium 4/74 ΔoxyS::frt	aph (KmR) cassette flipped out from SNW337 using pCP20, PCR/Seq. check with primers NW_481 & NW_501
	SNW339	S. Typhimurium 4/74 oxyRmut ΔoxyS::aph; KmR	Amplification of ΔoxyS-aph (KmR) from pKD4 with primers NW_499 & NW_500, λ red recombination in SNW318/pSIM5-tet, P22 transduction in 4/74 WT
	SNW340	S.Typhimurium 4/74 oxyRmut ΔoxyS::frt	aph (KmR) cassette flipped out from SNW339 using pCP20, PCR/Seq. check with primers NW_481 & NW_501
	SNW361	S.Typhimurium 4/74 ΔSTM474_1565::(aph-oxyS); KmR	Amplification of ΔSTM474_1565::(aph-oxyS) (KmR) from SNW319 with primers NW_530 & NW_231, λ red recombination in 4/74/pSIM5-tet, P22 transduction in a 4/74 WT
	SNW362	S.Typhimurium 4/74 oxyRmut ΔoxyS::frt ΔSTM474_1565::(aph-oxyS) (=oxySChr+); KmR	P22 transduction of ΔSTM474_1565::(aph-oxyS) into SNW340
	SNW366	S. Typhimurium 4/74 PrpoS-gfp+-aph; KmR	Amplification of PrpoS-gfp+-aph module (KmR) from pNAW52 with primers NW_535 & NW_536, λ red recombination in 4/74/pSIM5-tet, P22 transduction in 4/74 WT
	SNW367	S. Typhimurium 4/74 PrpoS-gfp+-frt	aph cassette (KmR) flipped out of SNW366 with pCP20, PCR/Seq. check with primers NW_253, NW_403 & NW_535
	SNW368	S. Typhimurium 4/74 ΔrbsR::frt PrpoS-gfp+-frt	P22 transduction of PrpoS-gfp+-aph from SNW367 into SNW294 (ΔrbsR::frt), aph cassette (KmR) flipped out with pCP20
	SNW374	S.Typhimurium 4/74 rrsAmut dctA::sfgfp-frt	P22 transduction of dctA::sfgfp-aph of SNW295 in SNW336, aph (KmR) cassette flipped out using pCP20
	SNW423	S. Typhimurium 4/74 ΔiraP::frt dctA::sfgfp-frt	P22 transduction of dctA::sfgfp-aph of SNW295 in SNW188, aph (KmR) cassette flipped out using pCP20
	SNW424	S. Typhimurium 4/74 ΔcspC::frt dctA::sfgfp-frt	P22 transduction of dctA::sfgfp-aph of SNW295 in SNW292, aph (KmR) cassette flipped out using pCP20
	SNW425	S. Typhimurium 4/74 ΔrbsR::frt dctA::sfgfp-frt	P22 transduction of dctA::sfgfp-aph of SNW295 in SNW294, aph (KmR) cassette flipped out using pCP20
	SNW426	S. Typhimurium 4/74 oxyRmut dctA::sfgfp-frt	P22 transduction of dctA::sfgfp-aph of SNW295 in SNW318, aph (KmR) cassette flipped out using pCP20
	SNW436	S. Typhimurium 4/74 ΔryhB-1::frt ΔryhB-2::frt Δspf::frt (Δspot42::frt)	P22 transduction of Δspf::aph from JH4391 into JH4390, aph (KmR) cassette flipped out with pCP20
	SNW437	S. Typhimurium 4/74 Δpnp::frt dctA::sfgfp-frt	P22 transduction of dctA::sfgfp-aph of SNW295 in JH3649, aph (KmR) cassette flipped out using pCP20
	SNW630	S. Typhimurium 4/74 ΔryhB-1::frt ΔryhB-2::frt Δspf::frt (Δspot42::frt) ΔrybB::frt	P22 tranduction of ∆rybB::aph from JVS-00127 into SNW436, KmR cassette flipped out with pCP20, ∆rybB deletion confirmed by PCR with primers NW_962 & NW_963
	SNW639	S. Typhimurium 4/74 ΔryhB-1::frt ΔryhB-2::frt Δspf::frt (Δspot42::frt) ΔrybB::frt ΔarcZ::frt	P22 tranduction of ΔarcZ::cat from JH4201 into SNW630, cat (CmR) cassette flipped out with pCP20
	SNW640	S. Typhimurium 4/74 ΔryhB-1::frt ΔryhB-2::frt Δspf::frt (Δspot42::frt) ΔrybB::frt ΔarcZ::frt ΔdsrA::frt	P22 tranduction of ΔdsrA::aph from JH4376 into SNW639, aph (KmR) cassette flipped out with pCP20
	SNW641	S. Typhimurium 4/74 ΔryhB-1::frt ΔryhB-2::frt Δspf::frt (Δspot42::frt) ΔrybB::frt ΔarcZ::frt ΔdsrA::frt ΔrprA::aph; KmR	P22 tranduction of ΔrprA::aph from JH4383 into SNW640
	SNW663	S. Typhimurium 4/74 oxyRmut ∆hfq::aph; KmR	P22 transduction of ∆hfq::aph from JH3584/pNAW45 into SNW318
	SNW670	S. Typhimurium 4/74 oxyRmut oxySGG	Integration of the suicide plasmid pNAW262 in SNW318 by conjugation, transformation of SNW318::pNAW22 with pSW-2, KmS screening, PCR check with NW_1021 & NW_1024, sequencing with NW_501, pSW-2 elimination
		aRelevant antibiotic resistance or susceptibility are respectively indicated by R or S: Ap, ampicillin; Cm, chloramphenicol; Km, kanamycin, Sm, streptomycin; Tc, tetracycline; AHT,anhydrotetracycline; Tp, trimethoprim; Str, streptomycin. The residual 84 bp scar sequence from pKD4 & pKD3 is indicated by frt (FLP recognition target site). Promoters are indicated by "P", "IGR" denotes intergenic reg…
